# ATAC-seq reveals megabase-scale domains of a bacterial nucleoid

**DOI:** 10.1101/2021.01.09.426053

**Authors:** Michael D. Melfi, Keren Lasker, Xiaofeng Zhou, Lucy Shapiro

## Abstract

Here we adapted ATAC-seq to probe chromosome accessibility of bacterial cells. We found that the chromosome of Caulobacter crescentus is composed of eight differentially compacted regions we name Chromosomal Accessibility Domains (CADs). This domain structure is depended on the cell cycle stage, DNA gyrase activity, and the nucleoid-associated protein (NAP) GapR, but not on the function of SMC. We show the chromosome is punctuated by four <u>h</u>ighly transposase-<u>in</u>accessible transcribed regions (HINTs). The HINTs include Caulobacter’s ribosomal RNA clusters and its largest ribosomal protein gene cluster. Further, we show that HINTs are also formed by rDNA in E. coli and provide evidence that their high levels of transcription do not strictly govern their formation. Overall, this work argues that physical forces, including those created by the activities of DNA gyrase and specific NAPs, significantly contribute to bacterial nucleoid structure at the megabase scale.

**Significance:** In bacteria, chromosomal DNA is highly compacted and organized. Many forces contribute to bacterial DNA compaction, including the transcription, DNA replication, and the activities of topoisomerases and nucleoid-associated proteins. At the megabase scale, the resulting chromosome structure is important for coordinating cell cycle events; for example, in *E. coli* the improper structuring of a Mb-scale nucleoid domain leads to errors in the fidelity of chromosome segregation. It was previously unknown whether Mb-scale regions of a bacterial chromosome could be differentially compacted, and which factors might contribute to this spatial variation in compaction. Our work provides a novel method for measuring global chromosome compaction in bacteria. By applying this method in the bacterium *Caulobacter crescentus*, we show that the *Caulobacter* nucleoid’s compaction varies between megabase-scale domains. We also show that DNA gyrase and the nucleoid-associated protein GapR are key players in shaping the uneven compaction of the chromosome.
