## Supplemental Tables for "ATAC-seq reveals megabase-scale domains of a bacterial nucleoid"

### Sheet: SI Table 1
SI Table 1: Strains
Strain number	Description
LS101	WT Caulobacter
MMDR503	gapR deletion strain

### Sheet: SI Table 2
SI Table 2 Relationship between CAD boundaries (change-points) and HINTs and other highly expressed genes.
CAD boundary name	change-point coordinate	gapR deletion	novobiocin	near HINTS or highly expressed genes?	Expression level of nearby HINT/gene (rank)
CAD boundary 1-2	167090	smoothens	inverts	CCNA_00161/162 (and gyrase)	55,71
CAD boundary 2-3	567216	smoothens	becomes less significant change-point	CCNA_00536,537 (nearby)	137, 126
CAD boundary 3-4	821589	smoothens	no longer a change-point	none	N/A
CAD boundary 4-5	1528487	smoothens	no longer a change-point	none	N/A
CAD boundary 5-6	2111560	smoothens	no longer a change-point	none	N/A
CAD boundary 6-7	2836633	smoothens	inverts	ribosomal RNA (HINT 1)	highest
CAD boundary 7-8	3472729	smoothens	sharpens	elongation factor/ribosomal protein operon (CCNA_03303-CCNA_03306)	41, 52, 43, 16
CAD boundary 8-1	3820062	smoothens	inverts	ribosomal RNA (HINT 4)	highest
While some CAD boundaries are associated with highly expressed genes, others are not. Column two addresses how this CAD changes in gapR deletion; in each case, the abrupt change in accessibility seen in WT conditions disappears. The third column addresses the qualitative change in accessibility at these regions during novobiocin treatment (see Table 3 for explanation of terms). Highly expressed g…

### Sheet: SI Table 3
SI Table 3: Samples
Sample name	Sample description	Growth conditions and additional treatment	Normalization	Strain number
wt	WT Caulobacter	N/A	yes	LS101
dgr	gapR deletion	N/A	yes	MMDR503
novo	WT Caulobacter treated with novobiocin in PYE	Treated with 50 ug/mL of novobiocin for 30 minutes	yes	LS101
sw	WT Caulobacter swarmer cells	Synchronized to collect swarmers (Material and Methods 3)	no	LS101
swi	WT Caulobacter swarmer cells infected with ΦCr30	Swarmer cells infected with ΦCr30 (Material and Methods 3)	no	LS101
wt_compare		“wt” sample normalized to BacATAC data generated from genomic DNA (see Bac-ATAC Data Analysis in Methods)	n/a	LS101
dgr_compare	Normalized dgr	gapR deletion sample (dgr) normalized to BacATAC data generated from genomic DNA (see Bac-ATAC Data Analysis in Methods)	n/a	MMDR503
Samples measured by Bac-ATAC. Description of the seven samples characterized using the Bac-ATAC assay: (i) Sample name, (ii) Sample description, (iii) Growth conditions and additional treatment. Cells were grown to midlog in PYE and were sampled as a mixed population unless stated otherwise. (iv) Strain number

### Sheet: SI Table 4
SI Table 4: Statistical information for samples measured by Bac-ATAC.
Sample	Mean	Coverage (%)	Standard deviation (σ)	Number of mapped reads	Coefficient of variation
wt	6.89	0.8094	9.5646	27855851	1.4
dgr	1.5294	0.5183	2.5917	6183326	1.7
novo	4.3217	0.6643	7.3977	17472246	1.7
sw	2.5961	0.6025	4.2374	10495914	1.6
swi	2.2569	0.5437	3.8274	9124315	1.7
wt_compare	1.6324		0.4339		0.3
dgr_compare	0.2498		0.0644		0.3
For each of the seven samples we provide the following information: (i) Mean. The average number of measured insertions per base pair of genome (ii) Coverage. The percentage of genomic DNA coordinates to which insertions were mapped in the sample, (iii) Standard deviation. The standard deviation of the number of insertions mapped at each base pair. (iv) Number of mapped reads. Total number of map…

### Sheet: SI Table 6
SI Table 6: List of genes highly expressed in Caulobacter during novobiocin exposure (Ranked by Expression in novobiocin)
Transcription Start	Translation Start	Translation Stop	Transcription Stop	Strand	Name	Synonym	Product	Raw Counts WATR	Normalized Counts WATR	RPKM WATR	Expression WATR	Raw Counts NOVO	Normalized Counts NOVO	RPKM NOVO	Expression NOVO	pValue WATR vs NOVO	qValue WATR vs NOVO
2867619			2868336	+	-	predicted RNA	-	62132	18828377	6664	26223	136035	44183691	16573	61537	0.654256	1
2800722			2800323	-	-	CCNA_R0061	-	20910	6336576	4025	15841	52935	17193356	11576	42983	0.948328	1
3797652			3798372	+	-	predicted RNA	-	60486	18329404	6460	25422	85673	27826356	10394	38594	0.592551	1
3478479	3484065	3484331	3484331	+	-	CCNA_03307	hypothetical protein	12104	3668195	3491	13738	26506	8609240	8683	32244	0.639022	1
1159634	1159693	1162773	1162791	+	rsaA	CCNA_01059	S-layer protein rsaA	49100	14879041	1227	4829	165597	53785180	4701	17457	0.213571	1
3480870	3480870	3479680	3479588	-	-	CCNA_03303	translation elongation factor Tu (EF-TU)	13353	4046413	863	3397	54055	17557040	3970	14741	0.203761	1
1423434	1423488	1424678	1424706	+	-	CCNA_01298	translation elongation factor Tu (EF-TU)	14012	4246153	906	3565	53145	17261527	3903	14493	0.412248	1
3715402			3715677	+	-	CCNA_R0194	-	6300	1909259	1757	6917	6507	2113498	2062	7657	0.486775	1
1208022	1207945	1207424	1207409	-	-	CCNA_01101	translation initiation factor 3 (IF-3)	1465	444205	216	850	10265	3334180	1720	6387	0.00351312	0.117257
388985	388980	388756	388756	-	-	CCNA_00372	ATP synthase C chain	1015	307793	347	1367	4111	1335262	1598	5934	0.0640939	1
3484245	3484041	3483670	3483670	-	-	CCNA_03306	SSU ribosomal protein S12P	1938	587387	401	1578	6527	2119939	1534	5698	0.641536	1
748429	748207	747704	747691	-	-	CCNA_00690	CarD-family transcriptional regulator	486	147510	74	292	8250	2679644	1431	5316	1.86348e-25	1.34761e-22
3483669	3483656	3483183	3483183	-	-	CCNA_03305	SSU ribosomal protein S7P	1931	585371	313	1234	7668	2490598	1415	5254	0.0970745	1
388085	388085	387576	387532	-	-	CCNA_00370	ATP synthase B chain	3366	1020241	508	2000	7792	2530993	1336	4962	0.619041	1
1423360			1423433	+	-	CCNA_R0031	Gly tRNA	365	110609	379	1494	1029	334491	1217	4520	0.964562	1
3483182	3483068	3480990	3480871	-	-	CCNA_03304	translation elongation factor G (EF-G)	6559	1987720	242	956	26873	8728332	1130	4198	0.0612146	1
	1436904	1437218		+	rplX	CCNA_01317	LSU ribosomal protein L24P	2541	770101	621	2444	3920	1273242	1088	4042	0.544887	1
1423164			1423249	+	-	CCNA_R0030	Tyr tRNA	301	91435	270	1063	1022	331950	1039	3859	0.0544096	0.951949
170440	163235	162975	162312	-	-	CCNA_00154	hypothetical protein	803	243338	236	932	3009	977590	1008	3745	0.0244026	0.554362
1437778	1437790	1438095	1438095	+	rpsN	CCNA_01319	SSU ribosomal protein S14P	2337	708201	588	2314	3502	1137485	1001	3717	0.548379	1
388755	388629	388096	388086	-	-	CCNA_00371	ATP synthase B' chain	2717	823635	391	1542	6094	1979488	998	3706	0.681007	1
2865961			2865885	-	-	CCNA_R0068	Ile tRNA	258	78216	258	1015	878	285199	997	3703	0.0686485	1
3795994			3795918	-	-	CCNA_R0086	Ile tRNA	258	78216	258	1015	878	285199	997	3703	0.0686485	1
1438515	1438523	1439056	1439057	+	rplF	CCNA_01321	LSU ribosomal protein L6P	3863	1170693	557	2192	5998	1948156	982	3648	0.566437	1
3702067	3702077	3702508	3702508	+	-	CCNA_03545	iojap protein family	673	204074	120	472	4605	1495950	932	3462	1.94821e-05	0.00138578
445246	445200	444889	444870	-	-	CCNA_00438	hypothetical protein	2012	609845	496	1954	3292	1069282	923	3427	0.574116	1
390588	390599	390988	390990	+	-	CCNA_00375	hypothetical protein	1741	527744	343	1353	4060	1318805	910	3381	0.636794	1
	1437211	1437768	1437769	+	rplE	CCNA_01318	LSU ribosomal protein L5P	3699	1121078	510	2009	5734	1862626	898	3338	0.56421	1
3198761	3198702	3198523	3198501	-	pilA	CCNA_03043	type IV pilin protein pilA	642	194665	274	1081	1801	585153	875	3250	0.559947	1
1439411	1439421	1440026	1440029	+	rpsE	CCNA_01323	SSU ribosomal protein S5P	3547	1074923	450	1773	5836	1895736	842	3128	0.573456	1
171649	171649	172917	172917	+	-	CCNA_00162	hypothetical protein	3925	1189419	238	937	11999	3897276	827	3071	0.9727	1
1026422	1026439	1026720	1026720	+	sciP	CCNA_00948	CtrA inhibitory protein SciP	1128	341974	308	1212	2653	861824	823	3056	0.640336	1
	166781	169246	169246	+	gyrB	CCNA_00159	DNA gyrase subunit B	1810	548725	56	222	14256	4630349	505	1877	0.000134042	0.00736214
170951	170951	171577	171648	+	-	CCNA_00161	hypothetical protein	2189	663612	268	1058	3567	1158792	497	1848	0.56542	1
763384	763315	763025	763011	-	-	CCNA_00705	hypothetical protein	267	80963	70	278	1653	537076	497	1845	7.22078e-05	0.00435152
162397	162409	163035	163035	+	grpE	CCNA_00153	adenine nucleotide exchange factor GrpE	646	195928	79	312	3536	1148569	493	1831	0.00183317	0.0668414
481938	483798	484859	488201	+	-	CCNA_03922	hypothetical protein	3344	1013425	242	954	5907	1918794	486	1806	0.584101	1
3854875	3854885	3855997	3856009	+	-	CCNA_03689	alanine dehydrogenase	5288	1602586	365	1439	5994	1947122	471	1749	0.514903	1
	1432432	1433070		+	rplD	CCNA_01307	LSU ribosomal protein L1E-L4P	2257	684112	272	1070	3404	1105610	465	1730	0.553065	1
1440030	1440030	1440215	1440215	+	rpmD	CCNA_01324	LSU ribosomal protein L30P	553	167793	229	902	932	302973	438	1628	0.57282	1
45750	45614	42585	42556	-	-	CCNA_00041	protein translation initiation factor 2 IF-2	4768	1445095	121	476	15012	4876051	433	1609	0.722571	1
2940595	2940454	2939969	2939058	-	-	CCNA_02782	hypothetical protein	280	85112	44	175	2406	781700	433	1608	1.37032e-09	2.20216e-07
522236	522241	523086	523106	+	-	CCNA_00507	cytochrome c1	2383	722238	216	853	4055	1317360	419	1557	0.563556	1
1876986	1877029	1877265	1877265	+	-	CCNA_01749	acyl carrier protein	2352	712885	764	3007	1120	363958	413	1535	0.325947	1
996233	996243	996467		+	-	CCNA_00919	hypothetical protein	667	202214	228	898	1062	345206	413	1534	0.538182	1
543145	543145	543528	543638	+	-	CCNA_00531	LSU ribosomal protein L12P (L7/L12)	5362	1625055	1075	4231	1763	572697	401	1491	0.711117	1
2391604	2391560	2391126	2391091	-	-	CCNA_02242	PHB granule-associated protein, phasin2	362	109765	64	252	1981	643636	398	1479	0.00647025	0.188419
3578894	3578916	3579269	3579297	+	-	CCNA_03906	hypothetical protein	297	90127	64	254	1609	522890	397	1477	0.000452434	0.0212196
3834190	3834130	3833786		-	-	CCNA_03674	hypothetical protein	370	112318	82	325	1563	507669	396	1471	0.0573698	0.987808
1898930	1898930	1898688	1898243	-	-	CCNA_01771	hypothetical protein	721	218733	228	900	1094	355459	393	1462	0.520979	1
3487006	3487006	3486449	3485306	-	nusG	CCNA_03310	transcription antitermination protein NusG	1047	317342	144	568	2507	814456	393	1459	0.62167	1
3716164	3716148	3714529		-	atpD	CCNA_03560	ATP synthase beta chain	4786	1450401	227	895	7218	2344539	389	1447	0.574538	1
1771293	1771304	1774063	1774089	+	-	CCNA_01651	DNA gyrase subunit A	1655	501794	46	181	11840	3845766	375	1393	0.0015403	0.0576151
2188563	2188385	2187021	2187004	-	-	CCNA_02042	trigger factor chaperone	3984	1207432	224	884	5854	1901582	375	1393	0.559574	1
3935338	3935338	3934841	3934841	-	-	CCNA_03767	SSU ribosomal protein S16P	3026	916999	467	1841	2137	694115	375	1393	0.414098	1
3833188	3833166	3832546	3832546	-	-	CCNA_03672	superoxide dismutase	1205	365215	149	588	2653	861890	373	1387	0.640933	1
3267385	3267282	3267043	3266938	-	-	CCNA_03118	hypothetical protein	231	70161	74	292	1022	332012	372	1383	0.0134787	0.350204
3718638	3718638	3717106	3717106	-	atpA	CCNA_03562	ATP synthase alpha chain	4823	1461608	242	953	6412	2082672	365	1358	0.549932	1
520300	520398	520949	520949	+	-	CCNA_00505	ubiquinol-cytochrome c reductase iron-sulfur subunit	1596	483851	222	876	2300	747217	364	1353	0.569904	1
1741613	1741687	1742046	1742046	+	-	CCNA_01621	DNA-directed RNA polymerase omega chain	875	265332	187	737	1492	484825	362	1346	0.558757	1
2338402			2338684	+	-	CCNA_R0049	-	120	36406	32	128	1169	380009	361	1342	9.54347e-14	2.07046e-11
3931568	3931582	3931680	3931891	+	-	CCNA_03762	acetolactate synthase-related protein	95	29088	74	293	407	132347	360	1336	0.0141853	0.364201
	3831714	3832502	3834195	+	-	CCNA_03671	metallophosphatase related protein	1249	378571	121	479	3213	1043858	356	1323	0.663548	1
2560117	2560136	2560414	2560473	+	-	CCNA_02416	DNA-binding protein HU	3952	1197687	1090	4292	1135	368915	356	1322	0.758598	1
1698497	1699323	1699610	1699610	+	-	CCNA_03954	hypothetical protein	1480	448614	395	1557	1154	374881	350	1301	0.440005	1
772628			773769	+	-	CCNA_R0117	-	3189	966557	215	846	4416	1434607	338	1256	0.541791	1
3817889			3818428	+	-	predicted RNA	antisense: CCNA_03656	4575	1386629	652	2567	2049	665531	331	1232	0.661741	1
1123230	1123256	1126540		+	-	CCNA_01034	TonB-dependent outer membrane receptor	2456	744268	57	226	12457	4046193	331	1231	0.00804974	0.228286
3414105			3413800	-	-	predicted RNA	antisense: CCNA_03247	2387	723552	600	2364	1159	376506	331	1230	0.328803	1
3327907	3327940	3328524	3328558	+	-	CCNA_03169	SH3 domain protein	567	172061	74	294	2201	715077	329	1222	0.076525	1
3487432	3487334	3487017	3487007	-	-	CCNA_03311	protein translocase subunit SecE	588	178360	142	560	1176	381971	323	1201	0.585441	1
1926746			1926680	-	-	CCNA_R0146	-	542	164452	623	2454	246	80094	321	1195	0.659186	1
2338615			2338828	+	-	CCNA_R0049	-	84	25639	30	119	774	251630	316	1175	7.91632e-10	1.32111e-07
	3714278	3714018	3713989	-	-	CCNA_03558	ATP synthase epsilon chain	557	168825	164	646	944	306878	316	1175	0.572599	1
3787183	3786790	3786224		-	socA	CCNA_03630	antitoxin protein SocA	519	157477	70	277	2033	660454	313	1164	0.0866257	1
3764123	3763932	3762727	3762710	-	-	CCNA_03609	outer membrane protein	4187	1268827	267	1052	4274	1388200	310	1151	0.490515	1
3871444	3871400	3869691	3869690	-	-	CCNA_03702	SSU ribosomal protein S1P	8071	2446085	363	1430	6042	1962478	309	1147	0.427665	1
335810	335755	335240	335210	-	-	CCNA_00321	LSU ribosomal protein L21P	3560	1079053	531	2091	1805	586290	306	1136	0.641891	1
3873734	3873755	3874225	3874408	+	-	CCNA_03705	hypothetical protein	2437	738677	398	1568	1630	529498	302	1124	0.400382	1
	3714529	3714278		-	-	CCNA_03559	hypothetical protein	512	155210	156	615	845	274728	293	1090	0.575895	1
1911195			1911615	+	-	CCNA_R0145	-	713	216360	130	513	1396	453651	290	1077	0.65719	1
3856797	3856797	3856093	3854865	-	-	CCNA_03690	spore coat polysaccharide biosynthesis protein spsF	1653	501108	180	710	2339	759700	290	1077	0.564661	1
336897			336738	-	-	predicted RNA	antisense: CCNA_00323	1163	352479	559	2202	530	172156	289	1075	0.671631	1
390231	390177	389797	389792	-	-	CCNA_00374	putative ATP synthase protein I	930	282123	188	740	1240	403006	284	1057	0.513412	1
1204051	1203984	1203784	1203773	-	-	CCNA_01098	LSU ribosomal protein L35P	1151	349076	441	1736	644	209216	280	1040	0.623394	1
3266937			3266851	-	-	CCNA_R0180	-	116	35347	103	406	273	88736	274	1019	0.606928	1
335209	335209	334940	334871	-	-	CCNA_00320	LSU ribosomal protein L27P	1648	499621	470	1850	847	275111	274	1018	0.642594	1
160297	160297	159320	158308	-	-	CCNA_00150	PDZ domain family protein	856	259494	67	265	3057	992944	273	1015	0.0329159	0.685195
3266288	3266288	3266830	3267906	+	bacB	CCNA_03117	bactofilin B BacB	432	131034	61	241	1683	546785	271	1006	0.0942314	1
3506515	3506512	3506186	3506186	-	-	CCNA_03325	hypothetical protein	438	132979	103	406	1010	328287	270	1003	0.616925	1
	920475	920636	920741	+	-	CCNA_03943	hypothetical protein	190	57794	90	356	494	160602	266	991	0.170663	1
3676808	3676818	3677144		+	-	CCNA_03519	PadR-family transcriptional regulator	87	26664	20	81	992	322209	265	985	1.73072e-15	4.4174e-13
920425			920663	+	-	CCNA_R0018	-	265	80509	85	336	712	231487	260	968	0.40887	1
1635216	1635261	1636082	1636091	+	fljL	CCNA_01527	flagellin fljL	1943	589067	182	716	2444	793806	260	965	0.531056	1
484553	483454	482231	482205	-	-	CCNA_00469	GT1-family glycosyltransferase	2493	755578	156	617	3571	1159893	255	947	0.536171	1
1774090	1774090	1774581	1774581	+	-	CCNA_01652	phosphopantetheine adenylyltransferase	254	77137	39	156	1409	457791	250	930	0.000716362	0.0301776
1418772	1418772	1418341	1418339	-	-	CCNA_01293	hypothetical protein	1522	461247	271	1067	1236	401497	250	929	0.448873	1
3717105	3717071	3716196	3716173	-	-	CCNA_03561	ATP synthase gamma chain	1773	537405	155	613	2480	805750	247	919	0.557809	1
3152834	3152816	3152607	3152604	-	cspA	CCNA_02997	cold shock protein CspA	58	17791	21	84	582	189329	242	901	8.4507e-11	1.52782e-08
3260917	3260856	3257575	3257552	-	-	CCNA_03108	TonB-dependent outer membrane receptor	15989	4845498	375	1476	8878	2883587	236	878	0.366633	1
1067833	1067843	1068046	1068055	+	-	CCNA_00987	stress response protein CsbD	64	19469	24	95	538	174955	230	857	1.1855e-07	1.33497e-05
3508684	3508706	3509071	3511377	+	-	CCNA_03327	hypothetical protein	221	66982	46	183	961	312295	229	853	0.0140635	0.363224
955215	955220	956650	956653	+	-	CCNA_00878	ATP-dependent RNA helicase	621	188384	33	131	3750	1218148	229	851	0.000664729	0.028557
976119	975920	975549	973993	-	-	CCNA_00896	hypothetical protein	295	89536	61	240	974	316378	229	850	0.0635617	1
515473	515404	515285	509669	-	-	CCNA_00498	hypothetical protein	121	36914	78	307	310	100727	226	839	0.331907	1
1870657	1870539	1870159	1870148	-	-	CCNA_01741	SSU ribosomal protein S6P	2675	810747	540	2127	968	314539	222	825	0.276689	1
3699548	3697019	3696150	3695756	-	-	CCNA_03538	NADH-ubiquinone oxidoreductase	562	170535	49	196	2179	707810	219	813	0.0783008	1
3801028	3801021	3800239	3800221	-	-	CCNA_03641	succinate dehydrogenase iron-sulfur protein	1036	314159	101	401	1952	634250	218	810	0.596614	1
159091	159096	159323	161201	+	-	CCNA_00149	Cro/CI-family transcriptional regulator	134	40719	45	178	566	183983	217	806	0.00680888	0.196958
3540480	3540480	3539800	3536071	-	-	CCNA_03905	hypothetical protein	472	143122	53	210	1691	549552	217	806	0.329814	1
2901513	2901593	2902285	2906313	+	-	CCNA_02741	hypothetical protein	694	210418	77	303	1717	557965	216	805	0.758723	1
2934484	2934473	2934282	2933653	-	-	CCNA_02775	hypothetical protein	77	23414	30	121	475	154283	216	803	0.00021373	0.011449
1810291	1810291	1811511	1812853	+	-	CCNA_01683	acetyltransferase family protein	1564	473991	98	388	2969	964465	212	789	0.61899	1
1061613	1061622	1062050	1062076	+	-	CCNA_00982	ROS/MUCR transcriptional regulator	370	112274	66	261	1041	338229	212	788	0.912212	1
1869852	1869852	1869268	1869268	-	-	CCNA_01739	LSU ribosomal protein L9P	3605	1092698	474	1867	1408	457494	210	782	0.702523	1
1542225	1536558	1536112	1529770	-	-	CCNA_01418	ROS/MUCR transcriptional regulator	350	106188	60	237	1061	344825	207	771	0.619188	1
533808	533733	533140	533113	-	-	CCNA_00518	LSU ribosomal protein L25P	2499	757367	324	1275	1386	450325	204	758	0.356946	1
1643634	1643665	1644168	1644182	+	-	CCNA_01535	single-strand DNA binding protein	1023	310305	156	615	1167	379070	202	752	0.505006	1
1304692	1304705	1305016	1305029	+	-	CCNA_01186	hypothetical protein	867	262826	214	842	720	234022	202	750	0.423588	1
	996464	997576	997595	+	-	CCNA_00920	hypothetical protein	1264	383249	87	344	2555	829951	200	745	0.630791	1
1440382	1440388	1440873	1440873	+	rplO	CCNA_01325	LSU ribosomal protein L15P	1554	470916	246	968	1110	360592	199	741	0.41985	1
2692196	2692233	2692400	2692421	+	-	CCNA_02543	LSU ribosomal protein L33P	477	144576	218	860	383	124655	199	741	0.435402	1
520950	520955	522235	522235	+	-	CCNA_00506	cytochrome b	1625	492714	97	384	2915	947022	199	739	0.607443	1
2922279	2922305	2923135	2923135	+	-	CCNA_02759	methionine aminopeptidase	270	82041	25	98	1893	614848	199	739	3.55346e-06	0.000285527
1771211	1771179	1770655	1768394	-	-	CCNA_01650	copper/zinc superoxide dismutase	308	93510	45	178	1187	385621	197	734	0.0234249	0.540643
3815407	3815434	3815766	3815790	+	-	CCNA_03653	thioredoxin	425	129085	98	387	733	238232	192	715	0.584344	1
163366	163413	164531	164548	+	-	CCNA_00155	DNA polymerase III, beta chain	824	249784	56	223	2448	795337	191	710	0.0918094	1
389791	389791	389030	388986	-	-	CCNA_00373	ATP synthase A chain	908	275293	91	361	1657	538425	190	706	0.563403	1
3294320			3294566	+	-	CCNA_R0183	-	1152	349100	359	1413	537	174517	190	706	0.33266	1
1503792	1503747	1503106	1503072	-	-	CCNA_01386	hypothetical protein	356	107938	42	168	1389	451454	189	703	0.073989	1
1919654	1919654	1919836	1919855	+	-	CCNA_01792	LSU ribosomal protein L32P	452	137177	190	749	394	128279	188	700	0.452297	1
2478140	2478101	2477793	2477793	-	-	CCNA_02337	nonspecific lipid-transfer protein	1878	569127	468	1841	655	213052	185	689	0.70786	1
162309	161180	160464	160298	-	-	CCNA_00151	ribonuclease PH	717	217499	77	303	1520	493734	185	688	0.850741	1
977020	977020	976253	976253	-	-	CCNA_00898	ribosomal large subunit pseudouridine synthase F	292	88587	29	115	1625	527954	185	687	0.000292727	0.0153029
3788424	3790745	3792274	3792667	+	-	CCNA_03637	triphosphate tunnel metalloenzyme family protein	2003	606996	100	396	3238	1051775	185	687	0.573222	1
2773105	2773105	2771579	2771562	-	ftsZ	CCNA_02623	cell division protein FtsZ	2765	837908	139	548	3211	1043167	183	683	0.501318	1
	3397646	3397119		-	-	CCNA_03988	hypothetical protein	464	140870	67	266	1105	358970	183	679	0.620675	1
3375329	3375323	3375108	3375078	-	-	CCNA_03212	hypothetical protein	94	28601	33	132	449	146000	182	675	0.00479962	0.148816
3534837			3535031	+	-	CCNA_R0189	-	703	213161	277	1093	405	131797	182	675	0.352194	1
3767278	3767276	3767028	3767014	-	-	CCNA_03612	HTH XRE-family transcriptional regulator	100	30503	31	122	515	167546	181	672	0.00147389	0.0556104
2470371	2470434	2470955	2470975	+	gcrA	CCNA_02328	cell cycle regulatory protein GcrA	546	165539	80	317	1073	348802	179	668	0.592884	1
	1093715	1094422	1094524	+	-	CCNA_01013	histidine utilization repressor	697	211485	75	298	1450	471208	179	665	0.745091	1
3829300	3829300	3829656	3829673	+	-	CCNA_03667	hypothetical protein	322	97690	69	273	720	234136	176	655	0.97714	1
	515845	515480	515480	-	-	CCNA_00499	hypothetical protein	191	58079	40	158	737	239442	176	654	0.015247	0.389158
773730	773730	773437	773437	-	-	CCNA_03931	hypothetical protein	248	75404	65	256	586	190457	174	647	0.913776	1
2396034	2396016	2395180	2395180	-	mipZ	CCNA_02246	division plane positioning ATPase MipZ	441	133772	40	159	1660	539479	173	644	0.144148	1
3091857	3091857	3091612	3091586	-	-	CCNA_02931	flgE-related flagellar hook protein	206	62479	64	253	483	157000	171	638	0.769066	1
3736895	3736897	3737205	3737893	+	-	CCNA_03579	hypothetical protein	139	42244	34	136	600	194903	169	630	0.0051364	0.15477
1733317	1733317	1734360	1734360	+	mreB	CCNA_01612	rod shape-determining protein MreB	1115	338146	82	323	2024	657401	169	629	0.606799	1
3785285			3785457	+	-	CCNA_R0080	-	290	87891	129	508	334	108702	169	628	0.474047	1
757263			757024	-	-	CCNA_R0116	-	77	23426	24	97	463	150699	169	627	0.000326355	0.0162765
278017	278017	279471	281853	+	-	CCNA_00265	AMP nucleosidase	1287	390291	68	268	2805	911184	168	626	0.643166	1
1945923	1945962	1946210	1946210	+	-	CCNA_01819	RNA-binding protein, Hfq family	160	48602	49	195	480	155934	168	626	0.0711985	1
3519248	3519206	3518640	3518634	-	pal	CCNA_03337	peptidoglycan-associated lipoprotein pal	449	136200	61	240	1092	354768	168	625	0.622937	1
552015	552015	556205	556272	+	-	CCNA_00537	DNA-directed RNA polymerase beta' chain	6551	1985375	120	473	7994	2596425	166	619	0.518361	1
76452	84087	84728	88697	+	-	CCNA_00080	LexA-related transcriptional repressor	1111	336764	133	524	1220	396538	166	617	0.50839	1
3487508			3487433	-	-	CCNA_R0076	Trp tRNA	73	22189	74	291	142	46367	164	610	0.576895	1
868226			867848	-	-	predicted RNA	antisense: CCNA_00803	4221	1279142	857	3375	707	229904	163	606	0.901452	1
2696061			2696311	+	-	predicted RNA	antisense: divK	2359	714953	723	2848	468	152300	163	606	0.809522	1
542311	542581	543099	543144	+	-	CCNA_00530	LSU ribosomal protein L10P	2858	866206	424	1668	967	314160	163	605	0.732685	1
3829097	3829099	3829284	3829299	+	-	CCNA_03666	YnbE-like lipoprotein	127	38700	52	208	347	112713	163	605	0.133033	1
2565865	2565640	2564732	2564732	-	exbB	CCNA_02421	TonB accessory protein exbB	5092	1543058	431	1697	1686	547731	162	602	0.71342	1
3950971	3950007	3947320	3947320	-	acnA	CCNA_03781	aconitate hydratase	2759	836304	79	311	4976	1616271	161	601	0.564214	1
3934179	3934179	3933616	3932677	-	-	CCNA_03765	phosphohydrolase, MutT/nudix family protein	1090	330310	148	585	1042	338483	161	600	0.477436	1
1443774	1443787	1444176	1444176	+	rpsK	CCNA_01329	SSU ribosomal protein S11P	4264	1292413	842	3313	719	233712	161	599	0.82841	1
50031	50031	49645	49069	-	-	CCNA_00046	hypothetical protein	1291	391511	257	1011	712	231307	160	597	0.622366	1
1418453	1418730	1419224	1419978	+	-	CCNA_01294	transposase	914	277268	142	560	908	295165	160	596	0.462277	1
2566214	2567906	2568505	2572626	+	-	CCNA_02424	TetR-family transcriptional regulator	789	239118	101	398	1102	357982	160	596	0.49931	1
2222921	2222898	2222587	2222562	-	-	CCNA_02071	protein translocase subunit YajC	608	184454	150	591	570	185433	160	594	0.462417	1
2180966	2180928	2180650	2180552	-	-	CCNA_02036	DNA-binding protein HU	392	118999	108	426	508	165174	159	592	0.532931	1
58608	58608	58201	58201	-	-	CCNA_00055	ferric uptake regulation protein	771	233860	145	573	739	240196	158	588	0.449655	1
	3802816	3801029	3801029	-	-	CCNA_03642	succinate dehydrogenase flavoprotein subunit	1727	523354	74	292	3241	1052841	158	588	0.610153	1
1238398	1238398	1237868	1231571	-	-	CCNA_01133	hypothetical protein	228	69133	33	130	960	311851	158	587	0.0198223	0.475188
1115732	1114013	1113648	1113648	-	-	CCNA_01027	acetyltransferase	188	57141	39	156	661	214789	158	586	0.0281281	0.608999
3629489			3629302	-	-	predicted RNA	-	4667	1414475	1912	7523	337	109653	157	583	0.0321661	0.674244
2522991	2522988	2522509	2521654	-	-	CCNA_02379	hypothetical protein	399	121149	64	252	856	278237	156	579	0.612177	1
280837	280837	279599	278019	-	-	CCNA_00266	3-ketoacyl-CoA thiolase	865	262298	53	211	2208	717252	155	578	0.352727	1
287183			286798	-	-	predicted RNA	antisense: CCNA_00273	4295	1301680	856	3372	686	223105	155	577	0.840245	1
3947319	3947149	3946415	3946294	-	-	CCNA_03780	conserved hypothetical secreted protein	885	268186	92	364	1307	424703	155	577	0.512086	1
38494	38480	38211	38207	-	-	CCNA_00034	SSU ribosomal protein S15P	2037	617317	581	2286	478	155457	155	575	0.788298	1
3509905	3509905	3509078	3509078	-	-	CCNA_03328	PhzC/PhzF-family epimerase	627	190100	58	229	1467	476627	155	575	0.78931	1
3101493	3101543	3102016	3102061	+	greA	CCNA_02941	transcription elongation factor greA	1324	401504	215	847	837	272086	154	574	0.401518	1
1718895	1718895	1716478	1716436	-	uvrD	CCNA_01596	DNA helicase II	437	132578	13	54	4266	1385780	154	573	7.03506e-08	8.4792e-06
3830388	3829977	3829789	3829746	-	-	CCNA_03668	hypothetical protein	101	30805	41	162	333	108402	154	573	0.07227	1
1245127	1245163	1246233	1246248	+	recA	CCNA_01141	RecA protein	1466	444442	105	414	1873	608361	152	568	0.554116	1
920752			920579	-	-	CCNA_R0019	-	73	22136	32	127	303	98647	152	566	0.0254052	0.57413
2733379	2733348	2733157	2732406	-	-	CCNA_03970	hypothetical protein	86	26349	34	137	334	108547	152	565	0.0379809	0.739009
3438397	3438397	3439374	3440591	+	-	CCNA_03269	glucokinase	554	168060	43	171	1691	549266	151	561	0.716509	1
1203772	1203768	1203412	1203398	-	-	CCNA_01097	LSU ribosomal protein L20P	1083	328215	233	919	610	198285	149	555	0.372601	1
	3677701	3678537	3678654	+	-	CCNA_03521	pectin lyase-related protein	156	47536	14	56	1429	464401	149	554	4.67617e-13	9.66185e-11
142679	142680	143894	143921	+	-	CCNA_00133	radical SAM family enzyme	375	113757	23	93	2068	671766	148	552	0.0074482	0.212617
4954	4960	5235	5235	+	-	CCNA_00007	SSU ribosomal protein S20P	1665	504590	464	1828	468	152090	148	551	0.760316	1
177755	177745	177092	175237	-	pssY	CCNA_00165	polyisoprenylphosphate hexose-1-phosphotransferase pssY	762	231148	89	353	1109	360492	148	551	0.508123	1
927515	927470	926304	926304	-	-	CCNA_00851	periplasmic multidrug efflux lipoprotein precursor	278	84275	18	72	1967	639130	147	547	1.77817e-06	0.000164159
3265911	3265911	3266135	3266287	+	-	CCNA_03116	hypothetical protein	78	23699	26	105	378	123045	147	546	0.00606779	0.179103
3213009	3213009	3213830	3216780	+	-	CCNA_03061	SDR family dehydrogenase, group 9	986	298964	92	363	1377	447481	146	544	0.536281	1
3869510	3869488	3869198	3869198	-	ihfB	CCNA_03701	integration host factor beta-subunit	433	131234	114	450	487	158361	146	544	0.505869	1
3638626	3638700	3638969	3638969	+	-	CCNA_03472	hypothetical protein	168	50936	47	188	449	146038	145	540	0.115011	1
2564288	2564281	2563550	2563536	-	tonB1	CCNA_02419	TonB1 protein	3681	1115697	387	1524	1215	394860	145	539	0.736585	1
1950998	1951298	1953250	1953250	+	-	CCNA_01826	vitamin B12 receptor	9368	2838893	369	1453	3209	1042504	143	533	0.715529	1
3550841	3550841	3551641	3552538	+	-	CCNA_03378	inositol monophosphatase family protein	678	205562	65	256	1306	424234	142	529	0.58034	1
973984	973984	975135	975138	+	-	CCNA_00894	1-hydroxy-2-methyl-2-(E)-butenyl 4-diphosphate synthase	610	184903	40	160	1872	608247	142	527	0.418732	1
2564731	2564726	2564292	2564292	-	exbD	CCNA_02420	TonB accessory protein exbD	2210	669919	391	1540	704	228782	141	525	0.72162	1
3594174	3594108	3593983		-	-	CCNA_03430	LSU ribosomal protein L36P	509	154429	311	1225	203	66200	141	525	0.682402	1

### Sheet: SI Table 7
SI Table 7: GapR peaks in PYE near HINT regions
HINT_ID	HINT_coordinate	HINT_function	is_within_peak	distance_from_peak_boundary	peak_start	peak_end	peak_enrichment_fold	is_within_peak	distance_from_peak_boundary	peak_start	peak_end	peak_enrichment_fold
0	2863911	rRNA	0	1720	2862077	2862191	1.48105	0	9293	2873204	2873316	1.43342
1	1435826	rps ribosomal protein	0	3887	1431780	1431939	1.52869	0	3010	1438836	1438948	1.46291
2	481472	prophage element	0	8091	473270	473381	1.39714	1	261	481211	482207	2.5202
3	3796257	rRNA	0	3780	3791600	3792477	2.28546	0	15257	3811514	3811667	1.46524
GapR ChipSeq data is from: reference [3] OpaA_rep2_ChipSeq

### Sheet: SI Table 8
SI Table 8: GapR peaks in PYE near WT PYE CAD boundaries
CAD_ID	CAD_coordinate	is_within_peak	distance_from_peak_boundary	peak_start	peak_end	peak_enrichment_fold	is_within_peak	distance_from_peak_boundary	peak_start	peak_end	peak_enrichment_fold
0	167090	0	14627	151939	152463	1.68799	0	9195	176285	177636	1.70618
1	567216	0	15	567093	567201	1.34075	0	272	567488	567938	1.5548
2	821589	0	9770	811717	811819	1.42138	0	6699	828288	828486	1.39099
3	1528487	0	2085	1526242	1526402	1.52642	0	22023	1550510	1552023	1.82808
4	2111560	0	4348	2106333	2107212	2.86232	0	17786	2129346	2133245	2.71716
5	2836633	0	19583	2816857	2817050	1.5331	0	10721	2847354	2847610	1.5845
6	3472729	0	1653	3470941	3471076	1.3588	0	401	3473130	3473703	1.5267
7	3820062	0	2541	3816829	3817521	1.52497	0	5850	3825912	3826109	1.43176
GapR ChipSeq data is from: reference [3] OpaA_rep2_ChipSeq

### Sheet: SI Table 9
SI Table 9: GapR peaks in PYE+novoviocin near WT PYE+novobiocin CAD boundaries
change point id	change point coordinate	is_within_peak	distance_from_peak_boundary	peak_start	peak_end	peak_enrichment_fold	is_within_peak	distance_from_peak_boundary	peak_start	peak_end	peak_enrichment_fold
0	51066	0	9380	40936	41686	1.65356	0	13499	64565	64845	1.57162
1	167461	0	15056	152120	152405	1.8964	0	7885	175346	175460	1.51599
2	391261	0	4661	386243	386600	1.65501	0	297	391558	391762	1.43618
3	447556	0	14596	432411	432960	1.72147	0	8047	455603	455767	1.80137
4	472035	0	2134	469595	469901	1.8378	0	17839	489874	489979	1.55535
5	487867	0	17966	469595	469901	1.8378	0	2007	489874	489979	1.55535
6	522171	0	3360	518539	518811	1.6352	0	1127	523298	524067	2.02885
7	922346	0	2394	919763	919952	1.50525	1	40	922229	922386	1.73289
8	949646	0	2068	947478	947578	1.75596	0	7972	957618	957790	1.62828
9	1086291	0	2518	1083426	1083773	1.69325	0	668	1086959	1087095	1.7386
10	1124667	0	284	1124237	1124383	1.52156	0	4812	1129479	1129885	1.93738
11	1157692	0	2070	1155508	1155622	1.58496	0	16140	1173832	1173957	1.79628
12	1195549	0	10044	1185333	1185505	1.58496	1	112	1195437	1195669	1.64835
13	1237892	0	7045	1230460	1230847	2.13441	0	1209	1239101	1239362	1.77
14	1365706	0	15823	1349675	1349883	1.58505	0	191	1365897	1366000	1.58496
15	1427257	0	32047	1395075	1395210	1.69047	0	17075	1444332	1444447	1.56382
16	1653905	0	3072	1650705	1650833	1.92308	0	12	1653917	1654016	1.63346
17	1769833	0	55849	1713802	1713984	1.64835	0	15065	1784898	1785064	1.50042
18	2174667	0	41909	2132641	2132758	1.71175	0	30563	2205230	2205619	1.73289
19	2720585	0	362	2720018	2720223	1.88056	0	5949	2726534	2726724	1.71175
20	2870256	0	8502	2861260	2861754	2.62046	0	2976	2873232	2873360	1.62722
21	2884698	0	190	2884323	2884508	1.66949	0	191	2884889	2885165	1.58496
22	2933619	0	9127	2924393	2924492	1.60609	0	14097	2947716	2947845	1.44745
23	3413217	0	4929	3408133	3408288	1.58114	0	2734	3415951	3416077	1.71465
24	3486085	0	6968	3478781	3479117	1.90335	0	3861	3489946	3490354	1.81173
25	3535519	0	4308	3531101	3531211	1.39149	0	7591	3543110	3543284	1.47513
26	3776987	0	536	3775692	3776451	1.96136	1	373	3776554	3777360	1.97374
27	3800718	0	8430	3791513	3792288	2.46472	0	4668	3805386	3805502	1.57202
28	3868151	0	633	3867300	3867518	1.67535	1	24	3867651	3868175	1.63625
29	3988041	0	10295	3977562	3977746	1.53545	0	2448	3990489	3990602	1.51501
GapR ChipSeq data is from: reference [3] OpaA_NOVO_ChipSeq.csv
